# A pilot study of the effect of deployment on the gut microbiome and traveler’s diarrhea susceptibility

**DOI:** 10.1101/2020.07.29.226712

**Authors:** Blake W. Stamps, Wanda J. Lyon, Adam P. Irvin, Nancy Kelley-Loughnane, Michael S. Goodson

## Abstract

Traveler’s diarrhea (TD) is a recurrent and significant issue for many travelers including the military. While many known enteric pathogens exist that are causative agents of diarrhea, our gut microbiome may also play a role in travelers’ diarrhea susceptibility. To this end we conducted a pilot study of the microbiome of warfighters prior to- and after deployment overseas to identify marker taxa relevant to traveler’s diarrhea. This initial study utilized full-length 16S rRNA gene sequencing to provide additional taxonomic resolution towards identifying predictive taxa.16S rRNA analyses of pre- and post-deployment fecal samples identified multiple marker taxa as significantly differentially abundant in subjects that reported diarrhea, including *Weissella, Butyrivibrio*, *Corynebacterium*, uncultivated Erysipelotrichaceae, *Jeotgallibaca*, unclassified Ktedonobacteriaceae, *Leptolinea*, and uncultivated Ruminiococcaceae. The ability to identify TD risk prior to travel will inform prevention and mitigation strategies to influence diarrhea susceptibility while traveling.
