## Supplementary material for "A pilot study of the effect of deployment on the gut microbiome and traveler’s diarrhea susceptibility": Table S1

### Sheet: TableS1
Subject	DeployCommand	PreDiarrhea	PreDiarrheaEpisodes	DeploymentDiarrhea	DeploymentWeekDiarrhea	DeploymentDiarrheaEpisodes	TreatmentMethod	DutyDaysLost	BottledWaterConsumption	EatingLocation	PostDeploymentDiarrhea	PostDiarrheaEpisodes
1	CENTCOM	YES	1	YES	5	2	No Treatment	0	YES	DF	YES	1
2	CENTCOM	NO	0	NO	0	0	0	0	YES	DF	NO	0
3	CENTCOM	NO	0	YES	1 to 2	3+	No Treatment	0	YES	DF/LV	NO	1
4	CENTCOM	NO	0	YES	3 to 4	3+	0	1	YES	DF	NO	0
5	CENTCOM	NO	0	NO	0	0	0	0	YES	ALL	NO	0
6	CENTCOM	NO	0	YES	5	3+	0	0	YES	DF	YES	2
7	SOUTHCOM	NO	0	NO	0	0	0	0	NO	DF	NO	0
7	NORTHCOM	NO	0	NO	0	0	No Treatment	0	YES	LV	NO	0
8	SOUTHCOM	NO	0	NO	0	0	0	0	YES	DF	NO	0
8	CENTCOM	NO	0	YES	3 to 4	3+	No Treatment	0	YES	DF	NO	0
9	No Response	NO	3	YES	5	3+	No Treatment	0	YES	DF	NO	0
10	NORTHCOM	NO	0	NO	0	0	No Treatment	0	NO	LV	NO	0
11	INDOPACOM	NO	0	NO	0	0	No Treatment	0	NO	DF/LV	NO	0
12	SOUTHCOM	NO	0	YES	3 to 4, 5+	3+	No Treatment	0	YES	MRE/LV	NO	0
12	CENTCOM	NO	0	YES	5	2	No Treatment	0	YES	DF	NO	0
13	SOUTHCOM	YES	3+	YES	1 to 2	3+	No Treatment	0	YES	DF/LV	YES	3+
14	SOUTHCOM	NO	0	NO	0	0	No Treatment	0	YES	MRE/LV	NO	0
13	AFRICOM	NO	0	NO	0	0	No Treatment	0	YES	DF	NO	0
14	SOUTHCOM	NO	0	NO	0	0	No Treatment	0	YES	DF/LV	NO	0
14	CENTCOM	NO	0	YES	1 to 2	2	OTC	0	YES	DF	NO	0
15	CENTCOM	NO	0	NO	0	0	No Treatment	0	NO	DF	NO	0
16	EUCOM	NO	0	NO	0	0	No Treatment	0	both	LV	NO	0
17	EUCOM	NO	0	NO	0	0	No Treatment	0	NO	Coding Incorrect, 0	NO	0
18	CENTCOM	YES	2	YES	5	1	OTC	0	YES	DF	NO	0
19	NORTHCOM	NO	0	NO	0	0	No Treatment	0	NO	LV	NO	0
20	CENTCOM	NO	0	YES	1 to 2	2	ANTIBIOTIC	2	YES	DF	NO	0
21	CENTCOM	NO	0	NO	0	0	No Treatment	0	NO	Coding Incorrect, 0	NO	0
22	CENTCOM	NO	0	YES	1 to 2	1	No Treatment	0	YES	DF/LV	YES	0
23	CENTCOM	NO	0	NO	0	0	No Treatment	0	YES	DF/LV	NO	0
24	AFRICOM	NO	0	YES	3 to 4	2	No Treatment	0	YES	DF	NO	0
25	AFRICOM	NO	0	NO	0	0	No Treatment	0	YES	ALL	NO	0
26	CENTCOM	NO	0	YES	3, 4, & 5	3+	OTC	2	YES	DF	NO	0
27	AFRICOM	NO	0	YES	5	1	No Treatment	0	YES	DF	NO	0
28	SOUTHCOM	YES	1	YES	3 to 4	1	No Treatment	0	YES	DF	YES	0
29	SOUTHCOM	NO	0	NO	0	0	No Treatment	0	YES	DF	NO	0
29	CENTCOM	NO	0	NO	0	0	No Treatment	0	YES	DF/MRE	YES	0
30	EUCOM	YES	3	YES	1 to 2	3+	No Treatment	0	YES	LV	YES	1
31	NORTHCOM	NO	0	YES	5	1	No Treatment	0	NO	LV	NO	0
32	AFRICOM	NO	0	YES	3 to 4	3+	OTC/ANTIBIOTIC	0	both	DF	NO	0
33	CENTCOM	NO	0	YES	1 to 2	3+	No Treatment	1	YES	DF/LV	NO	0
34	CENTCOM	NO	0	NO	0	0	No Treatment	0	NO	Coding Incorrect, 0	NO	0
35	CENTCOM	NO	0	YES	3 to 4	2	OTC	0	YES	DF	NO	0
36	CENTCOM	NO	0	NO	0	0	No Treatment	0	YES	Coding Incorrect, 0	NO	0
37	CENTCOM	NO	0	YES	3 TO 4	3+	OTC	0	YES	DF/LV	NO	0
38	CENTCOM	YES	1	YES	1 to 2	1	No Treatment	0	YES	DF	NO	0
39	CENTCOM	NO	0	NO	0	0	No Treatment	0	YES	DF	NO	0
40	NORTHCOM	NO	0	NO	0	0	No Treatment	0	NO	DF/LV	NO	0
41	CENTCOM	YES	1	YES	5	3+	No Treatment	0	YES	DF	NO	0
42	CENTCOM	NO	0	YES	1 to 2	2	No Treatment	0	YES	DF	NO	0
43	CENTCOM	NO	0	YES	1 to 2	2	No Treatment	0	YES	DF	NO	0
44	EUCOM	NO	0	YES	all	3+	OTC	0	YES	DF/LV	YES	1
45	CENTCOM	NO	0	YES	5	1	No Treatment	0	YES	DF	NO	0
46	CENTCOM	NO	0	YES	5	3+	OTC	0	YES	ALL	NO	0
47	CENTCOM	NO	0	YES	1 to 2	1	No Treatment	0	YES	DF/LV	YES	1
48	SOUTHCOM	NO	0	NO	0	0	No Treatment	0	YES	ALL	NO	0
49	EUCOM	YES	3	YES	5	3+	No Treatment	0	YES	LV	NO	0
50	CENTCOM	NO	0	YES	5	2	No Treatment	0	YES	DF/LV	NO	0
51	INDOPACOM	NO	0	YES	1 to 2	1	OTC	0	YES	LV	NO	0
52	CENTCOM	NO	0	NO	0	0	No Treatment	0	YES	DF	NO	0
53	AFRICOM	NO	0	YES	3 to 4, 5+	3+	OTC	2	YES	LV	NO	0
53	CENTCOM	NO	0	YES	1 to 2	3+	OTC	0	YES	DF/LV	NO	0
54	CENTCOM	NO	0	NO	0	0	0	0	NO	Coding Incorrect, 0	NO	0
55	CENTCOM	NO	0	YES	1 to 2	1	No Treatment	0	YES	DF	NO	0
56	CENTCOM	NO	0	NO	0	0	No Treatment	0	YES	DF	NO	0
57	CENTCOM	YES	3	YES	5	3+	OTC/ANTIBIOTIC	4	YES	DF/LV	NO	1
58	CENTCOM	YES	1	YES	all	3+	No Treatment	0	YES	DF	NO	0
59	CENTCOM	NO	0	NO	0	0	0	0	NO	Coding Incorrect, 0	NO	0
60	CENTCOM	NO	0	YES	5	3+	OTC	0	YES	DF	NO	0
61	CENTCOM	NO	0	YES	1 to 2	2	No Treatment	0	YES	DF	YES	2
62	CENTCOM	NO	0	NO	0	0	No Treatment	0	YES	DF	NO	0
63	CENTCOM	NO	0	YES	3 to 4	1	No Treatment	0	YES	DF	NO	1
64	NORTHCOM	NO	0	NO	0	0	No Treatment	0	YES	Coding Incorrect, 0	NO	0
65	CENTCOM	NO	0	NO	0	0	No Treatment	0	YES	ALL	YES	0
66	CENTCOM	NO	0	NO	0	0	No Treatment	0	YES	ALL	YES	0
67	CENTCOM	NO	0	NO	0	0	No Treatment	0	YES	ALL	YES	0
68	CENTCOM	NO	0	YES	all	3+	OTC	1	YES	DF	NO	0
69	CENTCOM	NO	0	YES	3 to 4	3+	No Treatment	0	YES	DF	NO	0
70	CENTCOM	NO	0	NO	0	0	No Treatment	0	YES	DF	NO	0
71	CENTCOM	NO	0	NO	0	0	No Treatment	0	YES	ALL	YES	0
72	AFRICOM	NO	0	YES	5	1	No Treatment	0	both	DF/LV	NO	0
73	CENTCOM	NO	0	NO	0	0	No Treatment	0	YES	DF	NO	0
74	CENTCOM	NO	0	NO	0	0	No Treatment	0	YES	DF	NO	0
75	CENTCOM	NO	0	NO	0	0	No Treatment	0	YES	DF	NO	0
76	CENTCOM	NO	0	YES	1 to 2	2	No Treatment	0	YES	DF	NO	0
77	CENTCOM	NO	0	NO	0	0	No Treatment	0	YES	DF/LV	NO	0
78	CENTCOM	NO	0	YES	all	3+	No Treatment	0	YES	DF	NO	0
79	CENTCOM	NO	0	NO	0	0	No Treatment	0	YES	Coding Incorrect, 0	NO	0
80	AFRICOM	YES	1	YES	1 to 2	1	No Treatment	0	YES	DF	YES	1
81	CENTCOM	NO	0	YES	5	3+	OTC	0	YES	DF	YES	1
82	CENTCOM	NO	0	NO	0	0	No Treatment	0	YES	DF/LV	NO	0
83	CENTCOM	NO	0	YES	3 to 4	2	No Treatment	0	YES	DF	NO	0
84	CENTCOM	YES	1	YES	1 to 2	2	No Treatment	0	YES	DF	YES	1
85	INDOPACOM	NO	0	NO	0	0	No Treatment	0	YES	DF/LV	NO	0
86	INDOPACOM	NO	0	NO	0	0	No Treatment	0	NO	Coding Incorrect, 0	NO	0
87	SOUTHCOM	YES	0	YES	1 to 2	1	OTC	1	YES	LV	NO	0
88	CENTCOM	YES	2	YES	3 to 4	3+	No Treatment	0	YES	DF	NO	0
89	CENTCOM	NO	0	YES	1 to 2	2	No Treatment	0	YES	DF	NO	0
90	CENTCOM	NO	0	YES	3 to 4	3+	No Treatment	0	YES	DF	YES	2
91	CENTCOM	NO	0	YES	all	3+	No Treatment	0	YES	DF/LV	NO	0
92	CENTCOM	NO	0	NO	0	0	No Treatment	0	NO	Coding Incorrect, 0	YES	3
93	CENTCOM	NO	0	YES	1 to 2	3+	No Treatment	0	YES	DF	NO	0
94	CENTCOM	NO	0	YES	3 to 4	3+	No Treatment	0	YES	DF	NO	0
95	CENTCOM	NO	0	YES	3 to 4	2	No Treatment	0	YES	DF	NO	0
96	CENTCOM	YES	3	YES	1 to 2	2	No Treatment	0	YES	DF	YES	3
97	CENTCOM	NO	0	YES	5	1	No Treatment	0	YES	DF/LV	NO	0
98	CENTCOM	NO	0	YES	3 to 4	3+	No Treatment	0	YES	DF	YES	2
99	CENTCOM	NO	0	NO	0	0	No Treatment	0	NO	Coding Incorrect, 0	NO	0
100	CENTCOM	NO	0	YES	1 to 2, 3 to 4	3+	No Treatment	0	YES	DF	YES	2
101	CENTCOM	YES	1	YES	3 to 4	2	No Treatment	0	YES	DF	NO	0
100	CENTCOM	NO	0	NO	0	0	No Treatment	0	YES	DF/LV	NO	0
101	CENTCOM	NO	0	YES	3 to 4	3+	0	0	YES	DF	NO	0
102	CENTCOM	NO	0	YES	3 to 4, 5+	3+	No Treatment	0	YES	DF	YES	1
102	CENTCOM	NO	0	YES	5	2	No Treatment	0	YES	LV	YES	2
103	CENTCOM	NO	0	YES	3 to 4	2	ANTIBIOTIC	0	YES	DF/LV	NO	0
104	EUCOM	NO	0	NO	0	0	No Treatment	0	YES	LV	NO	0
104	CENTCOM	YES	1	YES	1 to 2	3+	No Treatment	0	YES	DF/LV	NO	0
105	EUCOM	YES	3+	YES	5+	3+	No Treatment	0	YES	LV	NO	0
105	CENTCOM	NO	0	YES	3 to 4	3+	No Treatment	0	YES	DF	NO	0
106	CENTCOM	NO	0	YES	1 to 2	3+	OTC	0	YES	DF	YES	2
107	CENTCOM	NO	0	YES	1 to 2, 3 to 4	3+	No Treatment	0	YES	DF	YES	2
108	CENTCOM	NO	0	NO	0	0	No Treatment	0	YES	ALL	NO	0
109	CENTCOM	NO	0	YES	3 to 4	1	No Treatment	0	YES	DF	NO	0
109	CENTCOM	NO	0	YES	5	3+	No Treatment	0	YES	DF/LV	YES	2
110	CENTCOM	NO	0	YES	3 to 4	3+	OTC	0	YES	DF	YES	1
111	CENTCOM	NO	0	YES	1 to 2	3+	OTC/ANTIBIOTIC	4	YES	DF	NO	0
112	CENTCOM	NO	0	YES	1 to 2	1	No Treatment	0	YES	DF	YES	0
113	CENTCOM	NO	0	YES	1 to 2	2	No Treatment	0	YES	DF	YES	2
114	CENTCOM	NO	0	YES	1 to 2, 5	3+	OTC/ANTIBIOTIC	0	YES	DF	NO	0
115	CENTCOM	NO	0	NO	0	0	No Treatment	0	YES	DF/LV	NO	0
116	CENTCOM	NO	0	NO	0	0	No Treatment	0	YES	DF	NO	0
117	CENTCOM	NO	0	NO	0	0	No Treatment	0	YES	DF/LV	NO	0
118	CENTCOM	NO	0	YES	1 to 2	1	ANTIBIOTIC	2	YES	DF/LV	NO	0
119	CENTCOM	NO	0	YES	all	3+	No Treatment	0	YES	DF	NO	0
120	CENTCOM	NO	0	NO	0	0	No Treatment	0	NO	Coding Incorrect, 0	NO	0
121	AFRICOM	NO	0	NO	0	0	No Treatment	0	NO	Coding Incorrect, 0	NO	0
122	CENTCOM	NO	0	YES	5	3+	No Treatment	0	YES	DF	NO	0
123	CENTCOM	NO	0	YES	all	3+	OTC	2	YES	DF	YES	3
124	AFRICOM	NO	0	NO	0	0	OTC	0	YES	DF	YES	3
125	CENTCOM	NO	0	YES	1 to 2	2	No Treatment	0	YES	DF	NO	0
126	CENTCOM	NO	0	YES	5	3+	No Treatment	3	YES	DF	NO	0
127	NORTHCOM	NO	0	NO	0	0	No Treatment	0	NO	Coding Incorrect, 0	NO	0
128	CENTCOM	NO	0	YES	5	3+	OTC	2	YES	DF	NO	0
129	CENTCOM	NO	0	NO	0	0	0	0	YES	DF/LV	NO	0
130	CENTCOM	NO	0	YES	1 to 2	1	No Treatment	0	NO	DF	NO	0
131	CENTCOM	NO	0	YES	5	1	ANTIBIOTIC	0	YES	DF/LV	NO	0
132	CENTCOM	NO	0	YES	3 to 4	3+	ANTIBIOTIC	0	YES	DF/LV	YES	2
132	CENTCOM	NO	0	YES	1 to 2	2	No Treatment	0	YES	DF/MRE	NO	0
133	AFRICOM	NO	0	YES	1 to 2	2	No Treatment	0	NO	DF	NO	0
134	NORTHCOM	NO	0	NO	0	0	0	0	YES	LV	NO	0
135	CENTCOM	NO	0	NO	0	0	0	0	YES	DF	NO	0
136	AFRICOM	NO	0	YES	1 to 2	2	No Treatment	0	YES	DF	NO	0
137	EUCOM	NO	0	NO	0	0	0	0	NO	No Response	NO	0
138	EUCOM	NO	0	YES	3 to 4	3+	0	0	YES	LV	NO	0
139	EUCOM	NO	0	NO	0	0	0	0	YES	LV	NO	0
140	AFRICOM	NO	0	YES	5	2	No Treatment	0	YES	ALL	NO	0
141	CENTCOM	NO	0	YES	1 to 2	3+	No Treatment	0	YES	DF/LV	YES	1
142	CENTCOM	NO	0	NO	0	0	0	0	YES	DF	NO	0
143	EUCOM	NO	0	NO	0	0	No Treatment	0	NO	DF/LV	NO	0
143	INDOPACOM	NO	0	NO	0	0	0	0	NO	Coding Incorrect, 0	NO	0
144	CENTCOM	NO	0	YES	1 to 2	2	No Treatment	0	YES	DF	NO	0
145	CENTCOM	NO	0	NO	0	0	0	0	YES	LV	NO	0
146	CENTCOM	YES	1	YES	5	1	No Treatment	0	YES	DF	NO	0
147	CENTCOM	NO	0	NO	0	0	0	0	YES	DF/LV	NO	0
148	EUCOM	YES	2	NO	0	0	0	0	YES	LV	YES	2
149	NORTHCOM	NO	0	NO	0	0	0	0	no answer	No Response	NO	0
150	CENTCOM	NO	0	NO	0	0	0	0	YES	DF/LV	NO	0
151	CENTCOM	NO	0	NO	0	0	0	0	YES	No Response	NO	0
152	EUCOM	YES	1	NO	0	0	0	0		No Response	NO	0
151	CENTCOM	NO	0	YES	3 to 4	2	No Treatment	0	YES	DF	NO	0
152	EUCOM	NO	0	NO	0	0	0	0		No Response	NO	0
152	CENTCOM	NO	0	YES	3 to 4	1	No Treatment	0	YES	DF	NO	0
153	SOUTHCOM	NO	0	NO	0	0	0	0	YES	DF	NO	0
154	EUCOM	NO	0	NO	0	0	0	0		No Response	NO	0
155	AFRICOM	NO	0	NO	0	0	0	0		No Response	NO	0
154	CENTCOM	YES	3	YES	5	3+	OTC/ANTIBIOTIC	0	YES	DF	YES	3
155	EUCOM	NO	0	NO	0	0	0	0	YES	DF/LV	NO	0
156	CENTCOM	NO	0	NO	0	0	0	0		No Response	NO	0
157	CENTCOM	NO	0	NO	0	0	0	0		No Response	NO	0
156	NORTHCOM	YES	3	YES	1 to 2	2	No Treatment	0	NO	DF	NO	0
157	NORTHCOM	NO	0	NO	0	0	0	0	both	No Response	NO	0
157	CENTCOM	NO	0	YES	5	3+	OTC/ANTIBIOTIC	2	YES and NO	DF/LV	YES	3
158	CENTCOM	NO	0	NO	0	0	0	0	YES	DF	NO	0
159	CENTCOM	YES	2	YES	5+	3+	OTC/ANTIBIOTIC	4+	both	DF/LV	YES	1
159	CENTCOM	NO	0	NO	0	0	0	0	NO	Coding Incorrect, 0	NO	0
160	NORTHCOM	NO	0	NO	0	0	0	0	NO	LV	NO	0
161	CENTCOM	NO	0	YES	3 to 4	3+	No Treatment	0	YES	DF/LV	NO	0
162	CENTCOM	NO	0	YES	5	3+	No Treatment	0	YES	DF	NO	0
163	EUCOM	NO	0	YES	1 to 2	1	No Treatment	0	YES	DF	NO	0
164	CENTCOM	NO	0	YES	5	1	No Treatment	0	YES	DF/LV	NO	0
165	EUCOM	NO	0	NO	0	0	0	0	NO	Coding Incorrect, 0	NO	0
166	SOUTHCOM	NO	0	NO	0	0	0	0	YES	MRE	NO	0
167	CENTCOM	NO	0	YES	1 to 2	3+	No Treatment	0	YES	ALL	YES	1
168	No Response	NO	0	NO	0	0	No Treatment	0	YES	DF	NO	0
169	CENTCOM	NO	0	YES	5	3+	OTC	3	YES	DF/LV	NO	0
170	CENTCOM	NO	0	NO	0	0	0	0	YES	DF	NO	0
171	CENTCOM	NO	0	NO	0	0	0	0	YES	DF/LV	NO	0
172	SOUTHCOM	NO	0	YES	5	1	OTC	2	YES	DF	NO	0
173	CENTCOM	NO	0	YES	5+	3+	OTC	0	YES	DF	NO	0
173	CENTCOM	NO	0	YES	1 to 2	3+	OTC	0	YES	DF/LV	NO	0
174	CENTCOM	NO	0	NO	0	0	0	0	YES	DF/LV	NO	0
175	CENTCOM	NO	0	NO	0	0	0	0	NO	Coding Incorrect, 0	NO	0
176	CENTCOM	YES	1	YES	1 to 2	3+	No Treatment	0	YES	DF/LV	YES	2
177	CENTCOM	NO	0	NO	0	0	0	0	NO	Coding Incorrect, 0	NO	0
178	CENTCOM	YES	2	YES	5	3+	OTC	0	YES	DF/LV	NO	0
179	CENTCOM	NO	0	YES	5	1	No Treatment	0	YES	DF/LV	NO	0
180	SOUTHCOM	NO	0	YES	1 to 2	2+	OTC	0	YES	DF/LV	NO	0
180	CENTCOM	NO	0	YES	5	3+	ANTIBIOTIC	0	YES	DF	NO	0
181	CENTCOM	NO	0	NO	0	0	0	0	NO	Coding Incorrect, 0	NO	0
182	NORTHCOM	NO	0	NO	0	0	0	0	YES	LV	NO	0
183	SOUTHCOM	NO	0	NO	0	0	0	0	YES	DF/LV	NO	0
184	NORTHCOM	NO	0	NO	0	0	0	0	YES	LV	NO	0
184	CENTCOM	NO	0	NO	0	0	0	0	YES	DF	NO	0
185	NORTHCOM	NO	0	NO	0	0	0	0	YES	LV	NO	0
186	NORTHCOM	NO	0	NO	0	0	0	0	NO	LV	NO	0
185	AFRICOM	NO	0	YES	5	3+	OTC/ANTIBIOTIC	2	YES	DF	NO	0
186	NORTHCOM	NO	0	NO	0	0	0	0	NO	LV	NO	0
186	CENTCOM	YES	1	YES	3 to 4	3+	No Treatment	0	YES	DF/LV	NO	0
187	SOUTHCOM	NO	0	NO	0	0	0	0	YES	MRE	NO	0
187	CENTCOM	NO	0	YES	1 to 4	3+	No Treatment	0	YES	DF/LV	NO	0
188	CENTCOM	NO	0	NO	0	0	0	0	YES	DF	NO	0
189	CENTCOM	NO	0	NO	0	0	No Treatment	0	YES	DF/LV	NO	0
190	AFRICOM	NO	0	NO	0	0	0	0	NO	DF	NO	0
191	CENTCOM	NO	0	YES	1 to 2	2	OTC	0	YES	DF	NO	0
192	CENTCOM	YES	1	YES	3 to 4	3+	No Treatment	0	YES	DF	NO	0
193	CENTCOM	NO	0	YES	5	2	No Treatment	0	YES	DF/LV	NO	0
194	CENTCOM	NO	0	YES	3 to 4	3+	No Treatment	0	YES	DF	NO	0
195	CENTCOM	NO	0	YES	3 to 4	3+	OTC	1	YES	ALL	YES	2
196	CENTCOM	NO	0	NO	0	0	No Treatment	0	YES	DF	NO	0
197	CENTCOM	NO	0	YES	5+	2	OTC	0	YES	ALL	NO	0
197	CENTCOM	NO	0	NO	0	0	0	0	YES	DF	NO	0
198	CENTCOM	NO	0	NO	0	0	0	0	YES	DF	NO	0
199	CENTCOM	NO	0	YES	1 to 2	3+	No Treatment	0	YES	DF	NO	0
200	CENTCOM	NO	0	NO	0	0	0	0	YES	Coding Incorrect, 0	NO	0
201	CENTCOM	NO	0	YES	1 to 5+	3+	OTC	0	YES	DF/LV	NO	0
202	CENTCOM	NO	0	YES	3 to 4	3+	No Treatment	0	YES	DF	NO	0
203	CENTCOM	NO	0	YES	3 to 4	2	No Treatment	0	YES	DF/LV	YES	3
204	CENTCOM	YES	2	YES	3 to 5+	3+	No Treatment	0	YES	DF/LV	YES	1
205	AFRICOM	NO	0	YES	1 to 5+	3+	No Treatment	0	YES	DF	NO	0
206	CENTCOM	NO	0	YES	1 to 2, 5+	3+	OTC	2	YES	DF	NO	0
207	CENTCOM	NO	0	YES	3 to 5+	3+	OTC	0	YES	LV	NO	0
208	CENTCOM	NO	0	NO	0	0	0	0	NO	Coding Incorrect, 0	NO	0
209	CENTCOM	NO	0	YES	5	1	No Treatment	2	YES	DF	NO	0
210	CENTCOM	NO	0	YES	1 to 2	1	No Treatment	0	YES	DF	NO	0
211	CENTCOM	NO	0	NO	0	0	0	0	YES	DF	NO	0
212	CENTCOM	NO	0	NO	0	0	0	0	YES	DF/LV	YES	2
213	CENTCOM	NO	0	NO	0	0	0	0	YES	DF/LV	NO	0
213	CENTCOM	YES	1	YES	1 to 2	2	No Treatment	0	YES	DF	NO	0
214	CENTCOM	NO	0	YES	5+	3+	No Treatment	0	YES	DF	NO	0
215	CENTCOM	NO	0	NO	0	0	0	0	YES	DF	NO	0
216	CENTCOM	NO	0	NO	0	0	0	0	YES	DF	NO	0
216	CENTCOM	NO	0	YES	1 to 2	2	No Treatment	4+	YES	DF/LV	NO	0
217	CENTCOM	NO	0	NO	0	0	0	0	YES	DF	NO	0
218	CENTCOM	NO	0	YES	5+	2	No Treatment	0	YES	DF/LV	NO	0
217	CENTCOM	NO	0	YES	1 to 2	1	OTC	0	YES	DF	YES	2
218	CENTCOM	NO	0	NO	0	0	0	0	YES	DF	NO	0
218	CENTCOM	NO	0	YES	1 to 2	3+	No Treatment	0	YES	DF	NO	0
219	CENTCOM	NO	0	YES	5+	3+	No Treatment	0	YES	DF/LV	NO	0
220	CENTCOM	NO	0	NO	0	0	0	0	YES	DF	NO	0
219	CENTCOM	NO	0	YES	5+	3+	OTC	0	YES	DF	NO	0
220	CENTCOM	NO	0	NO	0	0	No Treatment	0	YES	ALL	NO	0
221	AFRICOM	YES	3+	YES	1 to 2	3+	No Treatment	0	NO	DF	YES	3+
222	CENTCOM	NO	0	NO	0	0	No Treatment	0	YES	ALL	NO	0
222	AFRICOM	NO	0	NO	0	0	0	0	NO	DF/LV	NO	0
223	AFRICOM	NO	0	YES	5+	1	No Treatment	0	YES	ALL	NO	0
223	INDOPACOM	NO	0	NO	0	0	0	0	NO	DF/LV	NO	0
224	CENTCOM	NO	0	YES	1 to 2	2	No Treatment	0	YES	ALL	NO	0
224	INDOPACOM	NO	0	NO	0	0	0	0	NO	Coding Incorrect, 0	NO	0
225	CENTCOM	NO	0	YES	1 to 2	2	No Treatment	0	YES	ALL	NO	0
225	CENTCOM	YES	3+	YES	1 to 2, 3 to 4, 5+	3+	No Treatment	0	YES	DF	YES	1
226	CENTCOM	NO	0	NO	0	0	No Treatment	0	YES	ALL	NO	0
226	CENTCOM	NO	0	NO	0	0	0	0	YES	DF/LV	NO	0
227	CENTCOM	NO	0	YES	1 to 2	1	No Treatment	0	YES	ALL	NO	0
228	CENTCOM	NO	0	NO	0	0	0	0	YES	DF/LV	NO	0
227	CENTCOM	YES	3+	YES	5+	3+	No Treatment	0	YES	DF	NO	0
228	CENTCOM	NO	0	NO	0	0	0	0	YES	DF/LV	NO	0
228	CENTCOM	NO	0	YES	5+	3+	No Treatment	0	YES	DF/LV	NO	0
229	CENTCOM	NO	0	NO	0	0	0	0	YES	DF/LV	NO	0
229	CENTCOM	NO	0	YES	5+	3+	0	0	YES	ALL	NO	0
230	CENTCOM	NO	0	YES	1 to 2	2	No Treatment	0	YES	DF/LV	YES	1
231	SOUTHCOM	NO	0	NO	0	0	0	0	YES	ALL	NO	0
232	CENTCOM	NO	0	NO	0	0	No Treatment	0	YES	DF/LV	NO	0
230	CENTCOM	NO	0	YES	3 to 4	2	OTC	0	YES	DF	YES	2
231	CENTCOM	NO	0	YES	5+	2	No Treatment	0	YES	DF	NO	0
232	CENTCOM	NO	0	NO	0	0	No Treatment	0	YES	DF	NO	0
232	CENTCOM	NO	0	YES	5+	1	No Treatment	0	YES	DF	NO	0
233	CENTCOM	NO	0	YES	5+	1	No Treatment	0	YES	DF	NO	0
234	CENTCOM	NO	0	YES	5+	1	No Treatment	0	YES	DF	NO	0
235	CENTCOM	NO	0	NO	0	0	0	0	YES	DF	NO	0
236	CENTCOM	NO	0	NO	0	0	0	0	YES	DF	NO	0
236	CENTCOM	NO	0	NO	0	0	No Treatment	0	YES	DF/LV	NO	0
237	CENTCOM	NO	0	YES	1 to 2	1	OTC	0	YES	DF/LV	YES	3+
238	CENTCOM	NO	0	NO	0	0	0	0	YES	DF/LV	NO	0
239	CENTCOM	NO	0	YES	3 to 4	3+	OTC	0	YES	DF/LV	YES	3+
239	CENTCOM	NO	0	NO	0	0	0	0	YES	DF	NO	0
240	CENTCOM	NO	0	YES	1 to 2	1	No Treatment	0	YES	DF/LV	NO	0
241	CENTCOM	NO	0	YES	1 to 2	1	No Treatment	0	YES	DF	NO	0
242	AFRICOM	NO	0	NO	0	0	0	0	NO	DF	NO	0
243	CENTCOM	YES	2	YES	5+	2	No Treatment	0	YES	DF	NO	0
243	CENTCOM	NO	0	NO	0	0	No Treatment	0	YES	DF	NO	0
244	AFRICOM	NO	0	NO	0	0	0	0	YES	DF/MRE	NO	0
245	CENTCOM	NO	0	YES	5+	3+	OTC	0	YES	DF	YES	2
246	CENTCOM	NO	0	YES	3 to 4	3+	OTC	0	YES	DF/LV	YES	1
247	CENTCOM	YES	1	YES	5+	1	No Treatment	0	YES	DF	NO	0
248	CENTCOM	NO	0	YES	1 to 2	1	No Treatment	0	YES	DF	NO	0
249	AFRICOM	NO	0	NO	0	0	No Treatment	0	YES	DF	NO	0
249	CENTCOM	NO	0	YES	1 to 2	2	OTC	0	YES	DF	NO	0
250	AFRICOM	NO	0	YES	1 to 2	2	OTC	0	YES	MRE	YES	3+
251	NORTHCOM	NO	0	NO	0	0	0	0	NO	Coding Incorrect, 0	NO	0
252	CENTCOM	NO	0	YES	1 to 2	2	No Treatment	0	YES	DF/LV	NO	0
253	AFRICOM	NO	0	YES	1 to 2, 5+	3+	No Treatment	0	YES	DF/LV	NO	0
253	NORTHCOM	YES	2	YES	5+	1	No Treatment	0	NO	DF/LV	NO	0
254	CENTCOM	NO	0	NO	0	0	0	0	NO	Coding Incorrect, 0	NO	0
255	CENTCOM	NO	0	YES	5+	2	No Treatment	0	YES	DF	NO	0
256	CENTCOM	NO	0	NO	0	0	0	0	NO	Coding Incorrect, 0	NO	0
257	CENTCOM	NO	0	YES	1 to 2, 3 to 4	2	No Treatment	0	YES	DF/LV	NO	0
258	CENTCOM	NO	0	YES	1 to 2	3+	No Treatment	0	YES	DF	NO	0
259	CENTCOM	NO	0	YES	1 to 2, 5+	3+	No Treatment	0	YES	DF	YES	2
260	CENTCOM	NO	0	YES	3 to 4	3+	No Treatment	0	YES	DF	NO	0
261	CENTCOM	NO	0	YES	5+	1	No Treatment	1	YES	DF	NO	0
262	CENTCOM	NO	0	YES	1 to 2	2	No Treatment	0	YES	DF	YES	2
263	CENTCOM	NO	0	YES	1 to 2	2	No Treatment	0	YES	DF	NO	0
264	CENTCOM	NO	0	YES	1 to 2	1	No Treatment	0	YES	DF	NO	0
265	CENTCOM	NO	0	YES	3 to 4	2	No Treatment	0	YES	DF	NO	0
266	CENTCOM	NO	0	YES	1 to 2	2	ANTIBIOTIC	3	YES	DF	NO	0
267	CENTCOM	NO	0	YES	3 to 4, 5+	3+	ANTIBIOTIC	2	YES	DF	NO	0
267	CENTCOM	NO	0	YES	3 to 4	3+	No Treatment	0	YES	DF	NO	0
268	CENTCOM	NO	0	YES	3 to 4	1	ANTIBIOTIC	0	YES	DF	NO	0
268	CENTCOM	NO	0	YES	1 to 2, 3 to 4, 5+	3+	No Treatment	0	YES	DF/LV	NO	0
269	CENTCOM	NO	0	YES	1 to 2	2	ANTIBIOTIC	0	YES	DF	NO	0
269	CENTCOM	NO	0	YES	3 to 4, 5+	2	OTC	0	YES	DF/LV	NO	0
270	CENTCOM	NO	0	YES	3 to 4	3+	ANTIBIOTIC	4+	YES	DF	NO	0
270	CENTCOM	NO	0	YES	1 to 2	3+	No Treatment	0	YES	DF/LV	NO	0
271	CENTCOM	NO	0	YES	3 to 4, 5+	2	No Treatment	0	YES	DF	NO	0
272	CENTCOM	NO	0	YES	3 to 4	2	No Treatment	0	YES	DF	NO	0
273	CENTCOM	NO	0	NO	0	0	No Treatment	0	YES	DF	NO	0
274	CENTCOM	NO	0	NO	0	0	0	0	NO	Coding Incorrect, 0	NO	0
275	CENTCOM	NO	0	NO	0	0	0	0	YES	DF/LV	NO	0
276	CENTCOM	NO	0	NO	0	0	0	0	NO	Coding Incorrect, 0	NO	0
277	CENTCOM	NO	0	NO	0	0	No Treatment	0	YES	DF	NO	0
278	CENTCOM	NO	0	NO	0	0	0	0	NO	Coding Incorrect, 0	NO	0
279	CENTCOM	NO	0	NO	0	0	0	0	YES	DF	NO	0
280	CENTCOM	NO	0	YES	1 to 2	1	No Treatment	0	YES	LV	NO	0
281	CENTCOM	YES	2	YES	1 to 2	3+	No Treatment	0	YES	DF	NO	0
282	CENTCOM	YES	2	YES	1 to 2	1	OTC	0	YES	DF	NO	0
283	CENTCOM	NO	0	YES	1 to 2	2	No Treatment	0	YES	DF	NO	0
284	CENTCOM	NO	0	YES	3 to 4	1	No Treatment	0	YES	DF	NO	0
285	CENTCOM	NO	0	YES	1 to 2	1	No Treatment	0	YES	DF	NO	0
286	CENTCOM	NO	0	YES	5+	2	No Treatment	0	YES	DF	NO	0
287	CENTCOM	NO	0	YES	5+	3+	No Treatment	0	YES	DF/LV	NO	0
288	CENTCOM	NO	0	YES	1 to 2	1	No Treatment	0	YES	DF	NO	0
289	CENTCOM	NO	0	YES	5+	1	No Treatment	0	YES	DF	NO	0
290	CENTCOM	NO	0	YES	1 to 2	1	OTC	0	YES	DF	NO	0
291	CENTCOM	NO	0	YES	1 to 2	2	No Treatment	0	YES	DF	NO	0
292	CENTCOM	NO	0	YES	3 to 4	1	No Treatment	0	YES	DF	YES	1
293	CENTCOM	NO	0	YES	3 to 4	2	No Treatment	0	YES	DF	NO	0
294	CENTCOM	NO	0	YES	5+	3+	OTC	0	YES	DF	NO	0
295	CENTCOM	NO	0	YES	1 to 2, 3 to 4, 5+	3+	No Treatment	0	YES	DF	NO	0
296	CENTCOM	NO	0	YES	1 to 2	1	No Treatment	0	YES	DF	NO	0
297	CENTCOM	NO	0	YES	5+	3+	OTC	0	YES	DF/LV	NO	0
298	CENTCOM	NO	0	YES	1 to 2, 5+	3+	OTC/ANTIBIOTIC	0	YES	DF	NO	0
299	CENTCOM	NO	0	NO	0	0	0	0	YES	DF	NO	0
300	CENTCOM	NO	0	NO	0	0	0	0	YES	DF/LV	NO	0
301	CENTCOM	NO	0	NO	0	0	0	0	YES	DF	NO	0
302	CENTCOM	NO	0	NO	0	0	No Treatment	0	YES	DF	NO	0
303	CENTCOM	NO	0	NO	0	0	0	0	NO	Coding Incorrect, 0	NO	0
304	EUCOM	NO	0	NO	0	0	0	0	YES	DF/LV	NO	0
305	CENTCOM	NO	0	NO	0	0	0	0	NO	Coding Incorrect, 0	NO	0
306	CENTCOM	NO	0	NO	0	0	0	0	YES	DF	NO	0
307	CENTCOM	NO	0	NO	0	0	0	0	YES	DF	NO	0
308	CENTCOM	NO	0	YES	1 to 2	2	No Treatment	0	YES	DF	NO	0
309	CENTCOM	NO	0	NO	0	0	0	0	YES	DF/LV	NO	0
310	CENTCOM	NO	0	YES	1 to 2	1	No Treatment	0	YES	DF	NO	0
311	CENTCOM	NO	0	YES	1 to 2	1	No Treatment	0	YES	DF	NO	0
310	CENTCOM	NO	0	YES	5+	1	OTC	1	YES	DF/LV	NO	0
311	CENTCOM	NO	0	YES	5+	3+	No Treatment	0	YES	DF	YES	2
311	CENTCOM	NO	0	YES	5+	1	No Treatment	0	YES	DF/LV	NO	0
312	AFRICOM	NO	0	YES	1 to 2	2	No Treatment	1	NO	DF	NO	0
313	CENTCOM	NO	0	YES	1 to 2	2	No Treatment	0	YES	DF/LV	NO	0
312	CENTCOM	NO	0	YES	1 to 2	3+	OTC	0	YES	DF	NO	0
313	CENTCOM	NO	0	NO	0	0	0	0	YES	DF	NO	0
314	CENTCOM	NO	0	YES	5+	3+	No Treatment	0	YES	DF/LV	YES	2
315	AFRICOM	NO	0	NO	0	0	0	0	YES	DF	NO	0
314	CENTCOM	YES	2	YES	1 to 2	2	No Treatment	0	YES	Coding Incorrect, 1	NO	0
315	CENTCOM	YES	1	YES	1 to 2, 3 to 4, 5+	3+	OTC	0	YES	DF/LV	NO	0
316	CENTCOM	NO	0	YES	5+	2	OTC	1	YES	DF	NO	0
317	AFRICOM	NO	0	NO	0	0	0	0	YES	DF/MRE	NO	0
318	SOUTHCOM	NO	0	NO	0	0	0	0	YES	ALL	NO	0
318	CENTCOM	NO	0	YES	1 to 2, 3 to 4, 5+	3+	OTC	0	YES	DF/LV	NO	0
319	CENTCOM	NO	0	NO	0	0	0	0	YES	ALL	NO	0
319	CENTCOM	NO	0	YES	5+	3+	No Treatment	0	YES	DF	NO	0
320	CENTCOM	NO	0	YES	1to 2, 5+	3+	OTC	0	YES	DF/LV	NO	0
321	AFRICOM	NO	0	YES	1 to 2	3+	No Treatment	0	both	DF	NO	0
320	CENTCOM	YES	3+	YES	1 to 2	1	No Treatment	0	YES	DF/LV	NO	0
321	CENTCOM	NO	0	YES	5+	2	No Treatment	0	YES	DF	NO	0
322	CENTCOM	NO	0	YES	3 to 4	3+	No Treatment	0	YES	DF/LV	NO	0
322	CENTCOM	YES	1	YES	1 to 2, 3 to 4	3+	No Treatment	0	YES	DF/LV	NO	0
323	CENTCOM	NO	0	YES	5+	2	No Treatment	0	YES	DF	NO	0
324	CENTCOM	NO	0	YES	1 to 2	2	No Treatment	0	YES	DF	NO	0
325	CENTCOM	YES	2	YES	5+	3+	No Treatment	0	YES	DF	NO	0
326	CENTCOM	NO	0	YES	1 to 2	2	OTC	0	YES	DF/LV	YES	2
327	CENTCOM	YES	2	YES	1 to 2	3+	No Treatment	0	YES	DF	NO	0
328	CENTCOM	NO	0	YES	1 to 2	1	No Treatment	0	YES	DF	NO	0
329	CENTCOM	NO	0	YES	1 to 2	1	No Treatment	0	YES	DF	NO	0
330	CENTCOM	NO	0	NO	0	0	No Treatment	0	YES	DF/MRE	NO	0
331	CENTCOM	NO	0	NO	0	0	0	0	YES	DF/LV	NO	0
332	CENTCOM	YES	2	YES	1 to 2	1	No Treatment	0	YES	DF/MRE	NO	0
332	CENTCOM	NO	0	NO	0	0	No Treatment	0	YES	DF	NO	0
333	CENTCOM	NO	0	NO	0	0	No Treatment	0	YES	DF/LV	NO	0
334	CENTCOM	NO	0	NO	0	0	0	0	YES	DF/LV	NO	0
335	CENTCOM	NO	0	NO	0	0	No Treatment	0	YES	DF	NO	0
336	CENTCOM	NO	0	NO	0	0	No Treatment	0	YES	DF	NO	0
337	CENTCOM	NO	0	NO	0	0	0	0	YES	DF	NO	0
338	CENTCOM	YES	3+	YES	1 to 2	3+	No Treatment	0	YES	DF	YES	3+
338	CENTCOM	NO	0	NO	0	0	0	0	YES	DF	NO	0
339	CENTCOM	NO	0	NO	0	0	0	0	YES	DF	NO	0
339	CENTCOM	NO	0	YES	1 to 2	1	No Treatment	0	YES	LV	NO	0
340	CENTCOM	NO	0	NO	0	0	0	0	YES	DF	NO	0
341	CENTCOM	NO	0	YES	3 to 4	2	No Treatment	0	YES	LV	YES	3
340	CENTCOM	NO	0	YES	5+	3+	OTC	0	YES	DF	YES	3+
341	CENTCOM	NO	0	NO	0	0	0	0	YES	DF	NO	0
342	NORTHCOM	NO	0	NO	0	0	No Treatment	0	NO	LV	NO	0
341	CENTCOM	NO	0	YES	1 to 2	3+	OTC	0	YES	DF/LV	NO	0
342	INDOPACOM	NO	0	NO	0	0	0	0	both	DF/LV	NO	0
343	NORTHCOM	NO	0	NO	0	0	No Treatment	0	YES	LV	NO	0
343	CENTCOM	NO	0	NO	0	0	No Treatment	0	YES	DF	NO	0
344	INDOPACOM	NO	0	NO	0	0	0	0	YES	DF/LV	NO	0
345	CENTCOM	NO	0	YES	1 to 2	2	No Treatment	0	YES	DF	YES	1
346	CENTCOM	NO	0	YES	5+	2	No Treatment	0	YES	DF	NO	0
345	EUCOM	NO	0	YES	5+	3+	OTC	0	YES	DF/LV	NO	0
346	CENTCOM	NO	0	YES	1 to 2	2	No Treatment	0	YES	DF	NO	0
346	CENTCOM	NO	0	YES	3 to 4, 5+	3+	No Treatment	1	YES	DF/LV	NO	0
347	CENTCOM	NO	0	YES	3 to 4, 5+	2	No Treatment	0	YES	DF	NO	0
348	CENTCOM	NO	0	YES	3 to 4	1	No Treatment	1	YES	DF/LV	NO	0
347	CENTCOM	YES	1	YES	5+	3+	OTC	0	YES	DF	NO	0
348	CENTCOM	NO	0	NO	0	0	No Treatment	0	YES	DF	NO	0
349	CENTCOM	NO	0	YES	1 to 2	3+	No Treatment	0	YES	DF/LV	NO	0
350	CENTCOM	NO	0	YES	3 to 4	3+	OTC	1	YES	DF	NO	0
348	CENTCOM	NO	0	YES	5+	1	OTC	1	YES	DF/LV	NO	0
349	CENTCOM	NO	0	YES	1 to 2, 5+	2	No Treatment	0	YES	DF	YES	1
350	CENTCOM	NO	0	YES	1 to 2, 3 to 4, 5+	3+	No Treatment	0	YES	DF/LV	NO	0
351	CENTCOM	NO	0	YES	1 to 2, 3 to 4, 5+	3+	OTC	0	YES	DF	NO	0
352	CENTCOM	NO	0	YES	1 to 2	2	OTC	2	YES	DF/LV	NO	0
349	CENTCOM	NO	0	YES	1 to 2	2	OTC	0	YES	ALL	NO	0
350	NORTHCOM	NO	0	NO	0	0	0	0	NO	DF/LV	NO	0
351	CENTCOM	YES	2	YES	5+	2	No Treatment	0	YES	DF	NO	0
352	CENTCOM	NO	0	YES	1 to 2, 5+	3+	No Treatment	1	YES	DF/LV	YES	2
353	CENTCOM	NO	0	YES	5+	3+	OTC	2	YES	DF	NO	0
354	CENTCOM	NO	0	YES	3 to 4	3+	OTC	2	YES	DF/LV	YES	3+
351	CENTCOM	NO	0	NO	0	0	0	0	YES	DF	NO	0
352	NORTHCOM	NO	0	NO	0	0	0	0	NO	DF/LV	NO	0
353	CENTCOM	YES	1	YES	5+	2	No Treatment	0	YES	DF	NO	0
354	CENTCOM	NO	0	YES	1 to 2	1	No Treatment	0	YES	DF/LV	NO	0
355	CENTCOM	NO	0	YES	3 to 4	1	OTC	0	YES	DF	NO	0
356	CENTCOM	NO	0	YES	3 to 4	1	OTC	0	YES	DF/LV	YES	1
357	CENTCOM	NO	0	NO	0	0	0	0	YES	DF	NO	0
358	NORTHCOM	NO	0	NO	0	0	0	0	NO	DF/LV	NO	0
359	CENTCOM	NO	0	YES	1 to 2	2	No Treatment	0	YES	DF	NO	0
360	NORTHCOM	NO	0	NO	0	0	No Treatment	0	NO	DF/LV	NO	0
361	CENTCOM	NO	0	YES	5+	3+	OTC	0	YES	DF	NO	0
362	CENTCOM	NO	0	YES	5+	3+	OTC	0	YES	DF/LV	NO	0
363	CENTCOM	NO	0	NO	0	0	0	0	YES	DF	NO	0
364	NORTHCOM	NO	0	NO	0	0	0	0	both	DF/LV	NO	0
365	CENTCOM	NO	0	YES	3 to 4	1	No Treatment	0	YES	DF	NO	0
366	CENTCOM	NO	0	YES	5+	2	No Treatment	0	YES	DF/LV	NO	0
367	CENTCOM	NO	0	YES	1 to 2	1	OTC	0	YES	DF	NO	0
368	CENTCOM	NO	0	YES	3 to 4	1	OTC	0	YES	DF/LV	YES	1
369	CENTCOM	NO	0	NO	0	0	0	0	YES	DF	NO	0
370	CENTCOM	NO	0	YES	5+	2	No Treatment	0	YES	DF	NO	0
371	NORTHCOM	NO	0	NO	0	0	No Treatment	0	YES	DF/LV	NO	0
372	CENTCOM	NO	0	YES	5+	3+	OTC	0	YES	DF	NO	0
373	CENTCOM	NO	0	YES	5+	1	OTC	0	YES	DF/LV	NO	0
374	CENTCOM	NO	0	NO	0	0	0	0	YES	DF	NO	0
375	CENTCOM	NO	0	YES	1 to 2	2	No Treatment	0	YES	DF	NO	0
376	NORTHCOM	NO	0	NO	0	0	No Treatment	0	NO	DF/LV	NO	0
377	CENTCOM	NO	0	YES	3 to 4	3+	OTC	2	YES	DF/LV	NO	0
378	CENTCOM	NO	0	NO	0	0	0	0		DF	NO	0
379	CENTCOM	NO	0	YES	1 to 2	2	No Treatment	0	YES	DF	NO	0
380	NORTHCOM	NO	0	NO	0	0	No Treatment	0	YES	DF/LV	NO	0
381	CENTCOM	NO	0	YES	3 to 4	2	OTC	1	YES	DF/LV	NO	0
382	CENTCOM	NO	0	NO	0	0	0	0	YES	DF	NO	0
383	CENTCOM	NO	0	YES	5+	2	No Treatment	0	YES	DF	NO	0
384	CENTCOM	NO	0	YES	1 to 2	2	No Treatment	0	YES	DF/LV	NO	0
385	CENTCOM	NO	0	YES	5+	2	OTC	3	YES	DF/LV	YES	1
386	CENTCOM	NO	0	NO	0	0	0	0	YES	DF	NO	0
387	CENTCOM	NO	0	NO	0	0	No Treatment	0	YES	DF	NO	0
388	CENTCOM	NO	0	YES	5+	3+	No Treatment	0	YES	DF/LV	NO	0
389	CENTCOM	NO	0	YES	1 to 2	3+	OTC	0	YES	DF/LV	YES	2
390	CENTCOM	NO	0	NO	0	0	0	0	YES	DF	NO	0
391	CENTCOM	NO	0	YES	5+	3+	No Treatment	0	YES	DF	YES	3+
392	CENTCOM	NO	0	YES	5+	3+	No Treatment	0	YES	DF/LV	NO	0
393	CENTCOM	NO	0	YES	5+	2	OTC	3	YES	DF/LV	NO	0
394	CENTCOM	NO	0	NO	0	0	0	0	YES	DF	NO	0
395	CENTCOM	NO	0	NO	0	0	No Treatment	0	YES	DF	NO	0
396	CENTCOM	NO	0	YES	5+	3+	No Treatment	0	YES	DF/LV	YES	3
397	NORTHCOM	NO	0	NO	0	0	0	0	YES	DF	NO	0
398	CENTCOM	NO	0	NO	0	0	No Treatment	0	NR	DF	NO	0
399	CENTCOM	YES	1	YES	5+	3+	No Treatment	0	YES	DF/LV	NO	0
400	CENTCOM	NO	0	YES	3 to 4	1	No Treatment	0	YES	DF	NO	0
401	CENTCOM	NO	0	YES	3 to 4	2	No Treatment	0	YES	DF/LV	NO	0
402	CENTCOM	YES	2	YES	1 to 2, 3 to 4, 5+	3+	No Treatment	0	YES	DF	NO	0
403	CENTCOM	NO	0	YES	5+	2	No Treatment	0	YES	DF	NO	0
404	CENTCOM	NO	0	YES	1 to 2	1	No Treatment	0	YES	DF	YES	1
405	CENTCOM	NO	0	NO	0	0	No Treatment	0	YES	DF	NO	0
406	CENTCOM	NO	0	YES	3 to 4	3+	No Treatment	0	YES	DF	NO	0
407	CENTCOM	NO	0	YES	3 to 4	1	No Treatment	0	YES	DF	NO	0
408	CENTCOM	NO	0	NO	0	0	No Treatment	0	YES	DF	NO	0
409	CENTCOM	NO	0	NO	0	0	No Treatment	0	YES	DF	NO	0
410	CENTCOM	NO	0	YES	1 to 2	1	No Treatment	0	YES	DF	NO	0
411	CENTCOM	NO	0	NO	0	0	No Treatment	0	YES	DF	NO	0
412	CENTCOM	NO	0	NO	0	0	No Treatment	0	YES	DF	NO	0
413	CENTCOM	NO	0	NO	0	0	No Treatment	0	YES	DF	NO	0
414	CENTCOM	YES	1	YES	1 to 2	1	No Treatment	0	YES	DF	YES	1
415	CENTCOM	NO	0	YES	5+	3+	No Treatment	0	YES	DF	NO	0
416	CENTCOM	NO	0	YES	1 to 2, 3 to 4, 5+	3+	No Treatment	0	YES	DF	YES	1
417	CENTCOM	NO	0	NO	0	0	No Treatment	0	YES	DF	NO	0
418	CENTCOM	NO	0	YES	3 to 4	2	No Treatment	0	YES	DF	NO	0
419	CENTCOM	YES	1	YES	5+	2	No Treatment	1	YES	DF	NO	0
420	CENTCOM	NO	0	YES	3 to 4	1	No Treatment	0	YES	DF	NO	0
421	CENTCOM	NO	0	YES	5+	3+	No Treatment	1	YES	DF	NO	0
422	CENTCOM	YES	2	YES	3 to 4	2	No Treatment	0	YES	DF	YES	1
423	CENTCOM	NO	0	YES	3 to 4	3+	No Treatment	0	YES	DF	NO	0
