## Supplementary material for "A pilot study of the effect of deployment on the gut microbiome and traveler’s diarrhea susceptibility": Table S2

### Sheet: Sheet1
#SampleID	LibrarySizeInReads	SampleName	Subject	DMMgroup	SampleDate	PrePostSample	PairedSamples	PreDia	PreDiaNum	DeployDia	DeployDiaNum	DiaTreatment	BottledWater	EatLoc	PostDia	PostDiaNum	Notes
X002A	32917	002A	2	Group 2	2015-10-19	Pre	Y	N	0	N	0	NA	Yes	DF	N	0	NA
X002B	44278	002B	2	Group 2	2015-10-20	Pre	Y	N	0	N	0	NA	Yes	DF	N	0	NA
X002C	15559	002C	2	Group 2	2016-05-13	Post	Y	N	0	N	0	NA	Yes	DF	N	0	NA
X003A	27697	003A	3	Group 1	2015-12-03	Pre	N	N	0	Y	3	None	Yes	DF AND LV	Y	1	NA
X003B	34977	003B	3	Group 1	2015-12-15	Pre	N	N	0	Y	3	None	Yes	DF AND LV	Y	1	NA
X005A	106389	005A	5	Group 1	2016-01-26	Pre	Y	N	0	N	0	NA	Yes	All	N	0	NA
X005B	184805	005B	5	Group 1	2016-06-10	Pre	Y	N	0	N	0	NA	Yes	All	N	0	NA
X005C	133594	005C	5	Group 1	2017-04-14	Post	Y	N	0	N	0	NA	Yes	All	N	0	NA
X005D	116037	005D	5	Group 1	2017-04-14	Post	Y	N	0	N	0	NA	Yes	All	N	0	NA
X017A	7126	017A	17	Group 2	2016-02-25	Pre	N	N	0	N	0	NA	No	NA	N	0	NA
X018A	15312	018A	18	Group 1	2016-02-24	Pre	N	Y	2	Y	1	OTC	Yes	DF	N	0	NA
X034A	126053	034A	34	Group 1	2016-05-25	Pre	Y	N	0	N	0	NA	No	NA	N	0	NA
X034B	95465	034B	34	Group 1	2016-05-26	Pre	Y	N	0	N	0	NA	No	NA	N	0	NA
X034C	122307	034C	34	Group 1	2016-06-15	Pre	Y	N	0	N	0	NA	No	NA	N	0	NA
X034D	157026	034D	34	Group 1	2017-02-14	Post	Y	N	0	N	0	NA	No	NA	N	0	NA
X051A	95932	051A	51	Group 2	2016-06-08	Pre	Y	N	0	Y	1	OTC	Yes	LV	N	0	NA
X051B	114771	051B	51	Group 2	2016-06-10	Pre	Y	N	0	Y	1	OTC	Yes	LV	N	0	NA
X051C	112706	051C	51	Group 2	2017-03-02	Post	Y	N	0	Y	1	OTC	Yes	LV	N	0	NA
X051D	56192	051D	51	Group 2	2017-03-10	Post	Y	N	0	Y	1	OTC	Yes	LV	N	0	NA
X060A	26118	060A	60	Group 2	2016-07-06	Pre	Y	N	0	Y	3	OTC	Yes	DF	N	0	NA
X060B	33752	060B	60	Group 2	2017-02-02	Post	Y	N	0	Y	3	OTC	Yes	DF	N	0	NA
X071A	22059	071A	71	Group 2	2016-08-05	Pre	N	N	0	N	0	NA	Yes	All	Y	0	NA
X072A	27750	072A	72	Group 1	2016-07-14	Pre	Y	N	0	Y	1	NA	Both	DF AND LV	N	0	NA
X072B	25816	072B	72	Group 1	2016-07-21	Pre	Y	N	0	Y	1	NA	Both	DF AND LV	N	0	NA
X072C	33465	072C	72	Group 1	2017-02-13	Post	Y	N	0	Y	1	NA	Both	DF AND LV	N	0	NA
HF01A	162275	HF01A	HF1	Group 3	2017-02-12	Pre	Y	NA	NA	NA	NA	NA	NA	NA	NA	NA	No survey given
HF01B	109196	HF01B	HF1	Group 3	2017-02-12	Pre	Y	NA	NA	NA	NA	NA	NA	NA	NA	NA	No survey given
HF01C	132188	HF01C	HF1	Group 3	2017-07-21	Post	Y	NA	NA	NA	NA	NA	NA	NA	NA	NA	No survey given
HF01D	149080	HF01D	HF1	Group 3	2017-07-21	Post	Y	NA	NA	NA	NA	NA	NA	NA	NA	NA	No survey given
HF02A	110641	HF02A	HF2	Group 2	2017-02-20	Pre	Y	NA	NA	NA	NA	NA	NA	NA	NA	NA	No survey given
HF02B	91956	HF02B	HF2	Group 2	2017-09-08	Post	Y	NA	NA	NA	NA	NA	NA	NA	NA	NA	No survey given
HF02C	140455	HF02C	HF2	Group 2	2017-09-08	Post	Y	NA	NA	NA	NA	NA	NA	NA	NA	NA	No survey given
HF07A	119863	HF07A	HF7	Group 1	2017-02-21	Pre	Y	N	0	N	0	None	Yes	DF	N	0	NA
HF07B	91638	HF07B	HF7	Group 1	2017-09-07	Post	Y	N	0	N	0	None	Yes	DF	N	0	NA
HF07C	137412	HF07C	HF7	Group 1	2017-09-07	Post	Y	N	0	N	0	None	Yes	DF	N	0	NA
HF19B	36036	HF19B	HF19	Group 3	2017-09-15	Post	N	N	0	Y	1	None	Yes	DF	N	0	NA
HF21A	108383	HF21A	HF21	Group 1	2017-03-10	Pre	N	NA	NA	NA	NA	NA	NA	NA	NA	NA	No survey given
HF21B	101600	HF21B	HF21	Group 1	2017-03-10	Pre	N	NA	NA	NA	NA	NA	NA	NA	NA	NA	No survey given
HF23A	13772	HF23A	HF23	Group 2	2017-02-17	Pre	N	NA	NA	NA	NA	NA	NA	NA	NA	NA	No survey given
HF27A	7445	HF27A	HF27	Group 1	2017-02-18	Pre	N	NA	NA	NA	NA	NA	NA	NA	NA	NA	No survey given
HF27B	31626	HF27B	HF27	Group 1	2017-02-19	Pre	N	NA	NA	NA	NA	NA	NA	NA	NA	NA	No survey given
HF32A	12415	HF32A	HF32	Group 1	2017-02-21	Pre	N	N	0	Y	3	None	Yes	DF	Y	1	NA
SAM2A	293276	SAM2A	S2	Group 1	2016-05-11	Pre	Y	N	0	N	0	None	Yes	MRE AND LV	N	0	Re-entered with physical survey data
SAM2B	634098	SAM2B	S2	Group 1	2016-05-12	Pre	Y	N	0	N	0	None	Yes	MRE AND LV	N	0	Re-entered with physical survey data
SAM2C	278344	SAM2C	S2	Group 2	2016-09-13	Post	Y	N	0	N	0	None	Yes	MRE AND LV	N	0	Re-entered with physical survey data
SAM4A	388440	SAM4A	S4	Group 1	2016-04-05	Pre	Y	N	0	Y	3	ANTI	Yes	DF	N	0	Re-entered with physical survey data
SAM4B	350377	SAM4B	S4	Group 2	2016-04-05	Pre	Y	N	0	Y	3	ANTI	Yes	DF	N	0	Re-entered with physical survey data
SAM4C	309257	SAM4C	S4	Group 1	2016-07-07	Post	Y	N	0	Y	3	ANTI	Yes	DF	N	0	Re-entered with physical survey data
SAM5A	1752	SAM5A	S5	Group 2	2016-07-13	Pre	Y	N	0	Y	1	None	Yes	All	N	0	Re-entered with physical survey data
SAM5B	302859	SAM5B	S5	Group 2	2016-07-15	Pre	Y	N	0	Y	1	None	Yes	All	N	0	Re-entered with physical survey data
SAM5C	1638	SAM5C	S5	Group 1	2016-12-01	Post	Y	N	0	Y	1	None	Yes	All	N	0	Re-entered with physical survey data
SAM6A	617	SAM6A	S6	Group 1	2016-09-20	Pre	Y	N	0	Y	2	None	Yes	DF	N	0	Re-entered with physical survey data
SAM6B	321678	SAM6B	S6	Group 2	2016-09-20	Pre	Y	N	0	Y	2	None	Yes	DF	N	0	Re-entered with physical survey data
SAM6C	364	SAM6C	S6	Group 1	2017-03-30	Post	Y	N	0	Y	2	None	Yes	DF	N	0	Re-entered with physical survey data
SAMMC7A	385733	SAMMC7A	S7	Group 2	2016-10-05	Pre	N	Y	1	Y	2	None	Yes	DF	N	0	Re-entered with physical survey data
SAMMC7B	333672	SAMMC7B	S7	Group 2	2016-10-06	Pre	N	Y	1	Y	2	None	Yes	DF	N	0	Re-entered with physical survey data
